# Mammalian Y RNAs are modified at discrete guanosine residues with N-glycans

**DOI:** 10.1101/787614

**Authors:** Ryan A. Flynn, Benjamin A. H. Smith, Alex G. Johnson, Kayvon Pedram, Benson M. George, Stacy A. Malaker, Karim Majzoub, Jan E. Carette, Carolyn R. Bertozzi

## Abstract

Glycans modify lipids and proteins to mediate inter- and intramolecular interactions across all domains of life. RNA, another multifaceted biopolymer, is not thought to be a major target of glycosylation. Here, we challenge this view with evidence that mammalian cells use RNA as a third scaffold for glycosylation in the secretory pathway. Using a battery of chemical and biochemical approaches, we find that a select group of small noncoding RNAs including Y RNAs are modified with complex, sialylated N-glycans (glycoRNAs). These glycoRNA are present in multiple cell types and mammalian species, both in cultured cells and *in vivo*. Finally, we find that RNA glycosylation depends on the canonical N-glycan biosynthetic machinery within the ER/Golgi luminal spaces. Collectively, these findings suggest the existence of a ubiquitous interface of RNA biology and glycobiology suggesting an expanded role for glycosylation beyond canonical lipid and protein scaffolds.
