## Supplementary material for "Mammalian Y RNAs are modified at discrete guanosine residues with N-glycans": Table S1 - Library mapping stats

### Sheet: Legend
	Table S1 - ManNAz libray mapping stats	Column	Description
	Sheet: Main Read Accounting	A	Stage of processing the sequencing data. R1 and R2 are biolocial replicates 1 and 2, respectively.
		B	Number of reads or percentage of reads from the HeLa Input libraries mapping to the row's annotation
		C	Number of reads or percentage of reads from the HeLa ManNAz-enriched libraries mapping to the row's annotation
		D	Number of reads or percentage of reads from the H9 Input libraries mapping to the row's annotation
		E	Number of reads or percentage of reads from the H9 ManNAz-enriched libraries mapping to the row's annotation
	Sheet: ncRNA Mapping Fractions	A	Name of RNA transcript for which the following columns will contain information about
		B	Fraction of RT stops mapping to RNA in Column A from HeLa Input libraries
		C	Fraction of RT stops mapping to RNA in Column A from HeLa ManNAz-enriched
		D	Fraction of RT stops mapping to RNA in Column A from H9 Input libraries
		E	Fraction of RT stops mapping to RNA in Column A from H9 ManNAz-enriched

### Sheet: Main Read Accounting
Read Accounting	HeLa Input	HeLa ManNAz-enriched	H9 Input	H9 ManNAz-enriched
Raw (R1)	34658039	17995944	39557972	97650117
Raw (R2)	36419131	17933897	25432260	124453813
No dupes (R1)	17245315	2337084	26359379	9304856
No dupes (R2)	26024966	2507563	19164057	11417374
Repeat Mapped (R1)	1345055	324574	4863821	1399283
Repeat Mapped (R2)	2574153	395938	3674877	1743404
tRNA Mapped (R1)	556928	54894	618684	176461
tRNA Mapped (R2)	618571	52880	361528	212346
Genome Mapped (R1)	286253	111881	731231	309416
Genome Mapped (R2)	524339	129812	521625	391308
Unique reads (R1)	0.497585	0.129867	0.666348	0.0952877
Unique reads (R2)	0.714596	0.139823	0.753533	0.0917398
Total Mapping %age	0.136475	0.220858	0.23662	0.204236
Total reads mapped	5905299	1069979	10771766	4232218
Repeat Mapped	3919208	720512	8538698	3142687
Genome Mapped	810592	241693	1252856	700724
tRNA	1175499	107774	980212	388807
Mapping fractions	HeLa Input	HeLa ManNAz-enriched	H9 Input	H9 ManNAz-enriched
Repeat Mapped	0.663676	0.673389	0.792692	0.742563
tRNA Mapped	0.199058	0.100725	0.0909983	0.0918684
Genome Mapped	0.137265	0.225886	0.116309	0.165569

### Sheet: ncRNA Mapping Fractions
RNA	HeLa Input	HeLa ManNAz-enriched	H9 Input	H9 ManNAz-enriched
U1	0.0153271	0.0878805	0.0140567	0.0428875
U2	0.0299205	0.0119901	0.0170793	0.0164699
U3A	0.0231961	0.14725	0.00461386	0.134595
U4	0.0114607	0.019571	0.00450366	0.0203901
U4-ATAC	0.000995787	0.000122927	0.000122514	8.01777e-05
U5	0.00283513	0.00600585	0.00109955	0.00680048
U6-ATAC	0.00058946	0.000116173	0.00050401	0.000463616
U6	0.00809334	0.0157117	0.00373964	0.0458385
U7	0.000383435	0.000153996	4.761e-05	9.14969e-05
U8	0.000236929	0.00170612	0.000317469	0.0050993
U11	0.000222049	0.000212082	0.000619751	0.00111777
U12	0.000697051	0.00104825	0.000263907	0.00115833
7SK	0.00661454	0.00593831	0.00101048	0.00265105
7SL	0.00388586	0.00956533	0.00367213	0.00736125
Y1	0.000586026	0.000547092	0.000365284	0.0026619
Y3	0.000924823	0.00117929	0.000419461	0.00223413
Y4	0.00151085	0.00132923	0.000369799	0.00143471
Y5	0.00853286	0.065778	0.00130476	0.03711
5S	0.0768976	0.0377061	0.0313457	0.0207943
5.8S	0.30709	0.384453	0.0793786	0.216101
18S	0.280224	0.105491	0.294684	0.132582
28S	0.219776	0.0962436	0.540482	0.302078
