## Supplementary material for "Mammalian Y RNAs are modified at discrete guanosine residues with N-glycans": Table S2 - snoRNA Summary

### Sheet: Legend
	Table S2 - snoRNA Summary	Column	Description
	Sheet: snoRNAs	A	snoRNA gene name
		B	HeLa Input - Normalized RT stops mapping to a given snoRNA from the HeLa small RNA input library
		C	HeLa GlycoRNA-enriched - Normalized RT stops mapping to a given snoRNA from the HeLa small RNA GlycoRNA-enriched library
		D	H9 Input - Normalized RT stops mapping to a given snoRNA from the H9 small RNA input library
		E	H9 GlycoRNA-enriched - Normalized RT stops mapping to a given snoRNA from the H9 small RNA GlycoRNA-enriched library

### Sheet: snoRNAs
snoRNA	HeLa Input	HeLa GlycoRNA-enriched	H9 Input	H9 GlycoRNA-enriched
SCARNA10	1.25311e-05	5.42067e-05	6.49847e-06	5.24548e-05
SCARNA12	1.18538e-05	0.000208415	1.22543e-05	0.000184537
SCARNA18	6.5365e-05	6.54218e-06	5.42158e-05	7.32476e-06
SCARNA18B	5.08018e-06	0	0	0
SNORA1	7.67108e-05	4.11223e-05	3.55559e-05	1.15779e-05
SNORA10	3.82707e-05	0.000185985	3.36992e-05	6.49777e-05
SNORA11	5.08018e-06	0	5.19878e-06	1.18141e-06
SNORA12	5.08018e-07	0	1.02119e-06	0
SNORA13	0.000360524	6.91602e-05	0.000206094	5.85981e-05
SNORA14A	1.98127e-05	8.41138e-06	4.64176e-06	4.72565e-06
SNORA14B	6.46877e-05	7.1964e-05	2.79434e-05	3.70964e-05
SNORA15	1.10071e-05	3.73839e-06	3.24924e-06	3.07168e-06
SNORA16A	0.000402012	0.000151405	0.000245457	8.17538e-05
SNORA17	4.79231e-05	0.000133647	2.84076e-05	2.07929e-05
SNORA17A	4.79231e-05	0.000133647	2.84076e-05	2.07929e-05
SNORA17B	0.000479231	0.000727117	0.000205259	0.000405934
SNORA18	5.84221e-05	0.000109348	2.32088e-05	5.95432e-05
SNORA19	0.00015393	0.000261687	8.67082e-05	0.000138698
SNORA20	2.21835e-05	4.67299e-06	1.82886e-05	4.72565e-06
SNORA21	0.000196264	0.000293464	0.00011428	0.000156419
SNORA23	0.000415051	0.000163555	0.000182236	5.2691e-05
SNORA24	0.00014614	0.000164489	0.000105739	0.00010491
SNORA25	0.000170863	0.000470103	4.5118e-05	7.34839e-05
SNORA26	4.99551e-05	6.82256e-05	7.28757e-05	7.06485e-05
SNORA27	7.26466e-05	0.000106544	5.80221e-05	0.000100656
SNORA28	5.31726e-05	3.73839e-06	7.11118e-05	4.01681e-06
SNORA2A	3.50533e-05	1.8692e-06	1.6339e-05	6.14335e-06
SNORA2B	0.00012565	1.77574e-05	5.13379e-05	1.46495e-05
SNORA2C	0.000153083	0.000519636	7.99312e-05	0.000242426
SNORA30	6.4349e-06	0	1.39253e-06	0
SNORA31	0.000109055	8.78522e-05	0.000113723	0.000146732
SNORA32	0.000250961	0.000202808	8.16022e-05	3.82778e-05
SNORA33	5.89301e-05	5.98143e-05	5.97859e-05	6.45052e-05
SNORA36A	0.000134625	0.000244865	4.17759e-05	7.25388e-05
SNORA36B	7.5356e-05	0.000217761	5.00382e-05	0.000107272
SNORA37	4.7415e-06	1.8692e-06	2.59939e-06	2.59911e-06
SNORA38B	4.40283e-06	6.54218e-06	5.01311e-06	1.65398e-06
SNORA3A	0.000903087	0.000943009	0.000365121	0.000358205
SNORA3B	0.000403705	0.000447672	0.000181586	0.000261092
SNORA4	0.000152575	0.000164489	8.02097e-05	5.33999e-05
SNORA40	0.00011278	2.33649e-05	4.92955e-05	2.43371e-05
SNORA42	2.59089e-05	6.35526e-05	8.72652e-06	1.46495e-05
SNORA44	0.000714104	0.000573843	0.000260032	0.00020911
SNORA46	8.12829e-06	0	6.03429e-06	3.54424e-06
SNORA47	9.99103e-06	5.60759e-06	2.87789e-06	0
SNORA48	0.000802838	0.000295333	0.000420915	0.000130901
SNORA49	1.10071e-05	4.39261e-05	1.04904e-05	3.54424e-05
SNORA50	0.000370176	7.00948e-05	0.000311741	7.49016e-05
SNORA50A	0.000118199	0.00018505	6.60987e-05	7.37202e-05
SNORA50C	0.000370176	7.00948e-05	0.000305521	6.30875e-05
SNORA51	7.434e-05	0.000249538	6.27567e-05	7.82096e-05
SNORA52	5.4866e-05	1.12152e-05	3.00786e-05	5.67079e-06
SNORA53	7.14612e-05	0.000125236	3.80625e-05	4.41849e-05
SNORA55	1.10071e-05	1.49536e-05	7.42682e-06	3.07168e-06
SNORA56	5.38499e-05	2.14957e-05	1.23471e-05	8.97874e-06
SNORA57	0.000398625	0.000158882	0.00071641	0.000419402
SNORA58	7.45094e-06	4.57953e-05	4.64176e-06	2.5046e-05
SNORA5A	4.5383e-05	5.60759e-06	2.43228e-05	6.8522e-06
SNORA5C	4.91084e-06	0	4.54893e-06	0
SNORA6	6.04542e-05	7.10294e-05	3.89908e-05	2.07929e-05
SNORA60	1.35472e-06	6.54218e-06	1.11402e-06	4.72565e-07
SNORA61	0.00037424	0.000216827	0.000173788	0.000152875
SNORA62	0.000308536	0.00011589	0.000116508	6.14335e-05
SNORA63	0.000874808	0.000341128	0.000451087	0.000166107
SNORA64	0.000209981	0.00119161	0.000135261	0.00038585
SNORA65	0.00154844	0.00171499	0.00137276	0.00126269
SNORA66	8.61938e-05	0.000293464	4.55821e-05	0.000117669
SNORA67	0.00025384	0.000248603	0.000143059	7.23025e-05
SNORA68	0.000287369	0.000204677	0.000151414	8.55343e-05
SNORA69	8.99192e-05	1.77574e-05	3.89908e-05	4.72565e-07
SNORA70	8.92419e-05	3.36455e-05	5.31946e-05	3.07168e-05
SNORA71A	0.00014089	0.000106544	6.06214e-05	4.15858e-05
SNORA71B	0.00076135	0.000712164	0.000370227	0.000474928
SNORA71C	1.77806e-05	4.48607e-05	7.33399e-06	1.22867e-05
SNORA71D	0.000143092	0.000449542	6.60987e-05	0.000145314
SNORA71E	1.86273e-05	0	8.07667e-06	2.36283e-06
SNORA72	0.00016663	0.000175704	6.95336e-05	7.91547e-05
SNORA73A	0.000795557	0.00262342	0.000857612	0.00212725
SNORA73B	0.000546797	0.000310286	0.000369392	0.000232975
SNORA74	9.1782e-05	7.00948e-05	9.15356e-05	0.000100893
SNORA74A	0.00039219	0.000222434	0.000361315	0.00014555
SNORA74B	1.35472e-06	0	2.50655e-06	4.72565e-07
SNORA75	3.81014e-05	0.000106544	4.57678e-05	5.78893e-05
SNORA77	0.000292619	0.000742071	0.000142224	0.000279995
SNORA78	6.26556e-06	0.000118694	3.71341e-06	5.38725e-05
SNORA79	7.63721e-05	2.80379e-05	9.66415e-05	6.42689e-05
SNORA7A	2.37075e-06	4.67299e-06	3.06356e-06	0
SNORA8	9.63541e-05	2.33649e-05	3.23067e-05	3.54424e-06
SNORA80A	4.47056e-05	8.41138e-06	1.82886e-05	1.34681e-05
SNORA80B	1.8966e-05	5.14029e-05	1.0119e-05	2.19743e-05
SNORA80E	1.27005e-05	4.67299e-06	1.09546e-05	1.2523e-05
SNORA81	0.00119384	0.000602816	0.000585791	0.000105855
SNORA84	6.02848e-05	1.21498e-05	3.23067e-05	6.61592e-06
SNORA9	0.000157147	3.64493e-05	8.94004e-05	2.3392e-05
SNORD10	0.000141568	0.000214957	9.97979e-05	0.000111525
SNORD100	0.000557635	0.000294398	0.000605008	0.000421528
SNORD101	0.000101942	4.48607e-05	0.000106761	8.22264e-05
SNORD102	0.000139536	0.000235519	0.000122078	0.000235338
SNORD104	0.000856011	0.000654218	0.000988603	0.00104366
SNORD105	4.21655e-05	8.41138e-06	2.70151e-05	9.21503e-06
SNORD105B	0.000113627	0.000314025	6.11785e-05	0.000307876
SNORD11	4.40283e-05	6.07489e-05	3.75983e-05	3.2607e-05
SNORD110	0.000268572	5.98143e-05	0.000301436	9.26228e-05
SNORD111	1.01604e-05	0	1.0119e-05	0
SNORD111B	7.85735e-05	0	5.57012e-05	1.4177e-06
SNORD118	2.54009e-06	0.000167293	1.0119e-05	0.000151221
SNORD11B	0.000193216	5.23375e-05	0.000163669	7.27751e-05
SNORD12	0.000136657	0.000828988	0.000167289	0.000419874
SNORD121A	5.55433e-05	8.41138e-06	2.08879e-05	4.48937e-06
SNORD121B	1.13457e-05	5.60759e-06	7.70533e-06	6.14335e-06
SNORD124	4.19962e-05	0	3.63914e-05	8.50618e-06
SNORD125	1.82887e-05	3.17763e-05	1.16972e-05	1.55947e-05
SNORD126	9.1782e-05	3.55147e-05	0.000150857	5.78893e-05
SNORD127	3.28519e-05	6.54218e-06	3.41634e-05	2.83539e-06
SNORD12B	8.17909e-05	1.68228e-05	8.38303e-05	0.000109399
SNORD12C	3.50533e-05	0.000142993	4.36326e-05	0.000171541
SNORD13	0.000158332	0.00284865	0.000206651	0.00277632
SNORD14A	2.96344e-05	0	3.24924e-05	1.55947e-05
SNORD14B	0.000283644	5.98143e-05	0.000261239	9.66396e-05
SNORD14C	0.00103805	0.00111965	0.000304685	0.000427908
SNORD14D	8.56858e-05	5.98143e-05	0.000502889	0.000567787
SNORD14E	2.31995e-05	3.45801e-05	4.80887e-05	4.01681e-05
SNORD15A	0.000418268	0.001772	0.000194954	0.000682857
SNORD15B	0.000144447	6.82256e-05	7.30614e-05	7.53742e-05
SNORD16	0.000730361	0.000118694	0.000363729	0.000119323
SNORD17	9.31367e-06	0	2.423e-05	2.45734e-05
SNORD18A	0.000128021	1.8692e-05	8.81935e-05	1.27593e-05
SNORD18B	0.000249268	1.8692e-05	0.000108617	9.45131e-06
SNORD18C	4.7415e-06	0	1.06761e-05	6.14335e-06
SNORD19	0.000134625	4.57953e-05	0.000103976	9.75848e-05
SNORD19B	0.00012565	4.57953e-05	0.000102954	9.56945e-05
SNORD1A	0.000183733	6.16835e-05	6.79554e-05	3.70964e-05
SNORD1B	1.20231e-05	1.21498e-05	1.02119e-05	2.45734e-05
SNORD1C	4.89391e-05	0.000118694	1.97739e-05	6.66317e-05
SNORD2	5.85914e-05	0.00105983	5.14307e-05	0.000623314
SNORD20	0.000296513	6.54218e-05	0.000114559	4.44212e-05
SNORD21	0.000119046	2.99071e-05	5.49585e-05	1.70124e-05
SNORD22	0.000721217	0.000381316	0.000648362	0.000659701
SNORD23	4.75844e-05	3.73839e-05	4.38183e-05	1.46495e-05
SNORD25	1.18538e-06	7.47678e-06	3.1564e-06	7.79733e-06
SNORD26	8.02669e-05	0.000121498	0.000101005	0.000414912
SNORD27	0.000460942	0.000239257	0.000696265	0.000386795
SNORD28	2.87877e-05	2.99071e-05	4.52108e-05	0.000102783
SNORD30	0.000145124	3.64493e-05	0.000209715	0.000189262
SNORD32A	1.33778e-05	0.000947682	1.68032e-05	0.000317328
SNORD33	0.000161719	0.00063833	0.000104811	0.000147677
SNORD34	0.000440283	0.00040655	0.000400956	0.000290628
SNORD35A	2.54009e-06	0.00010561	0.000108246	0.000843766
SNORD35B	7.63721e-05	6.35526e-05	5.18021e-05	2.90628e-05
SNORD37	8.89032e-05	3.45801e-05	5.04096e-05	4.30035e-05
SNORD38A	2.65863e-05	3.64493e-05	2.60867e-05	9.92387e-06
SNORD38B	0.000393545	0.00107666	0.000188084	0.000438541
SNORD41	2.8449e-05	2.89725e-05	2.17235e-05	3.02442e-05
SNORD42A	2.65863e-05	6.26181e-05	2.45085e-05	9.40405e-05
SNORD42B	4.03028e-05	4.20569e-05	3.1564e-05	6.09609e-05
SNORD43	0.000112949	2.89725e-05	0.000120036	4.65477e-05
SNORD45A	0.000414882	0.00135049	0.000162647	0.00028732
SNORD45B	3.75934e-05	0.000280379	2.16306e-05	0.000111289
SNORD45C	9.85556e-05	0.00029066	4.72532e-05	7.13574e-05
SNORD46	0.000236059	7.10294e-05	7.69605e-05	9.52219e-05
SNORD48	1.01604e-06	0	9.28353e-07	0
SNORD49A	0.000686502	0.000704687	0.000366792	0.00103586
SNORD49B	6.95985e-05	2.71033e-05	2.82219e-05	5.22185e-05
SNORD4A	0.000334615	1.30844e-05	0.000275628	6.42689e-05
SNORD4B	6.97678e-05	6.44872e-05	4.23329e-05	0.000103492
SNORD5	0.000241139	4.67299e-05	0.000112052	2.76451e-05
SNORD50A	0.000137842	9.34598e-05	0.000149558	8.90786e-05
SNORD50B	0.000124126	7.47678e-05	0.000138603	0.000109163
SNORD53	0.000126666	2.89725e-05	9.07929e-05	3.11893e-05
SNORD53_SNORD92	0.00013598	6.35526e-05	8.69867e-05	4.79654e-05
SNORD54	0.000257565	8.31792e-05	0.000206373	0.000104437
SNORD55	1.42245e-05	0.000167293	3.38849e-05	0.000163271
SNORD56	4.36896e-05	3.27109e-05	4.6232e-05	3.18982e-05
SNORD57	0.000187797	0.000142993	0.000231903	0.000153584
SNORD58A	2.67556e-05	5.32721e-05	3.06356e-05	9.23865e-05
SNORD58B	0.000173404	0.000153274	0.000137025	0.000249987
SNORD58C	9.75395e-05	2.71033e-05	0.000106018	6.63954e-05
SNORD59A	1.16844e-05	1.02806e-05	7.24115e-06	2.59911e-05
SNORD6	0.000282628	0.000193462	0.000149558	0.000114125
SNORD60	8.89032e-05	8.87868e-05	3.43491e-05	4.46574e-05
SNORD61	7.14612e-05	2.05612e-05	5.76507e-05	3.73327e-05
SNORD63	0.000268572	0.000389727	0.000117901	0.00011885
SNORD65	0.00112018	0.000439261	0.00083134	0.00038136
SNORD66	0.000155962	0.000995347	6.62844e-05	0.000282358
SNORD67	2.59089e-05	0	1.82886e-05	1.65398e-06
SNORD68	0.000435372	0.00142807	0.000265787	0.000806433
SNORD69	9.31367e-06	0.000199069	1.6339e-05	0.000304568
SNORD7	3.97948e-05	0.000139255	2.38587e-05	3.21345e-05
SNORD70	5.16485e-05	7.47678e-06	5.28233e-05	2.31557e-05
SNORD71	3.55613e-06	3.55147e-05	2.50655e-06	2.12654e-05
SNORD72	0.000118199	4.01877e-05	4.60463e-05	1.48858e-05
SNORD73A	2.42155e-05	0	3.63914e-05	4.72565e-06
SNORD73B	2.20141e-06	0	1.02119e-06	4.72565e-07
SNORD8	3.75934e-05	7.85062e-05	4.33541e-05	0.000165162
SNORD82	0.00115083	0.00102432	0.00118402	0.00129436
SNORD83A	2.54009e-05	0.00010561	2.72936e-05	0.000110344
SNORD83B	0.00036408	0.000545805	0.000197739	0.000489342
SNORD86	6.29943e-05	9.34598e-06	3.7784e-05	6.37963e-06
SNORD87	4.57216e-05	1.12152e-05	3.10998e-05	2.0084e-05
SNORD88A	6.68891e-05	0.000226173	4.13117e-05	9.80573e-05
SNORD88B	3.55613e-06	2.52341e-05	3.1564e-06	1.27593e-05
SNORD88C	8.2299e-05	0.000571974	5.79292e-05	0.000302678
SNORD89	7.80655e-05	3.73839e-06	2.4787e-05	4.96194e-06
SNORD9	2.03207e-06	9.34598e-06	5.29161e-06	1.86663e-05
SNORD90	2.03207e-05	1.8692e-06	2.12593e-05	5.4345e-06
SNORD91A	1.25311e-05	7.47678e-06	7.98383e-06	3.78052e-06
SNORD91B	4.23349e-05	1.30844e-05	2.00524e-05	3.68601e-05
SNORD92	0.000143769	0.000496271	7.55679e-05	0.000344973
SNORD93	9.09353e-05	0.00030094	6.01573e-05	0.000180284
SNORD94	4.91084e-05	6.07489e-05	3.29565e-05	5.74167e-05
SNORD95	9.43221e-05	0.000586927	8.03025e-05	0.000878027
SNORD96A	0.000550353	0.000743005	0.000494998	0.000570386
SNORD96B	1.01604e-06	0	2.59939e-06	2.83539e-06
SNORD97	7.82348e-05	0.000391596	6.08071e-05	0.000384432
SNORD98	0.0001204	0.00011589	8.41088e-05	8.57706e-05
SNORD99	5.52047e-05	0.000482252	7.47324e-05	0.000258493
U8	1.18538e-06	2.71033e-05	0	0
snoR1	8.89032e-05	8.87868e-05	3.43491e-05	4.46574e-05
snoU18	0.000249268	1.8692e-05	0.000108617	9.45131e-06
snoU2-30	9.99103e-06	5.60759e-06	2.04238e-06	6.37963e-06
SNORA36C	0	7.47678e-06	5.57012e-07	5.19822e-06
SNORD36	0	7.6637e-05	0	3.7569e-05
SNORD3C	0	4.20569e-05	0	2.12654e-06
SNORA11B	0	0	6.86981e-06	0
SNORA22	0	0	5.57012e-07	1.89026e-06
SNORA35	0	0	1.66175e-05	0
SNORA5B	0	0	2.78506e-07	0
SNORA7	0	0	4.64176e-07	0
SNORA73	0	0	6.49847e-07	0
SNORA76	0	0	6.21996e-06	1.18141e-05
SNORD107	0	0	1.54107e-05	5.9307e-05
SNORD116-1	0	0	7.891e-06	3.52061e-05
SNORD116-11	0	0	6.68414e-06	6.37963e-06
SNORD116-12	0	0	3.24924e-06	3.07168e-06
SNORD116-13	0	0	9.28353e-07	4.82017e-05
SNORD116-14	0	0	6.49847e-06	0.000111762
SNORD116-15	0	0	7.14832e-06	0.000421292
SNORD116-16	0	0	1.68032e-05	8.22264e-05
SNORD116-18	0	0	2.13521e-06	1.4177e-05
SNORD116-2	0	0	3.24924e-06	2.05566e-05
SNORD116-20	0	0	3.71341e-07	4.93831e-05
SNORD116-21	0	0	7.42682e-07	1.13416e-05
SNORD116-22	0	0	3.99192e-06	3.02442e-05
SNORD116-23	0	0	9.93338e-06	4.44212e-05
SNORD116-24	0	0	2.21876e-05	0.000405461
SNORD116-25	0	0	1.17901e-05	3.99318e-05
SNORD116-26	0	0	6.12713e-06	2.38646e-05
SNORD116-27	0	0	7.61249e-06	5.67079e-06
SNORD116-29	0	0	1.5782e-05	5.7653e-05
SNORD116-6	0	0	2.13521e-06	9.92387e-06
SNORD116-8	0	0	3.62058e-06	1.34681e-05
SNORD123	0	0	4.64176e-06	0
SNORD13P1	0	0	5.57012e-07	1.4177e-06
SNORD45	0	0	4.64176e-07	0
SNORD64	0	0	6.02501e-05	6.19061e-05
