## Supplementary material for "Mammalian Y RNAs are modified at discrete guanosine residues with N-glycans": Table S4 - Oligos

### Sheet: Oligos
Oligo Name	Oligo Sequence (5' to 3')
sgRNA_RNY5-1_px458_F	CACCGCACAGTTGGTCCGAGTGTTG
sgRNA_RNY5-1_px458_R	AAACCAACACTCGGACCAACTGTGC
sgRNA_RNY5-2_px458_F	CACCGAAGCTAGTCAAGCGCGGTTG
sgRNA_RNY5-2_px458_R	AAACCAACCGCGCTTGACTAGCTTC
RNY5_gDNA_PCR_F	GTTGATTAACATAATTCTTAC
RNY5_gDNA_PCR_R	CATTTTGAAGGTTAATACTTC
